# Limited Impact of Schistosome Infection on *Biomphalaria glabrata* Snail Microbiomes

**DOI:** 10.1101/2024.10.18.619126

**Authors:** Stephanie C. Nordmeyer, Timothy J.C. Anderson, Frédéric D. Chevalier, Winka Le Clec’h

## Abstract

**Background:** The microbiome of disease vectors can be a key determinant of their ability to transmit parasites. Conversely, parasite infection may modify vector microbiomes. We are exploring the interactions between the *Biomphalaria glabrata* snail microbiome and the blood fluke *Schistosoma mansoni*, responsible for an estimated 200,000 human deaths each year. Snail hosts vary in their susceptibility to schistosome parasites, and the underlying mechanisms driving this variation are not fully understood. We have previously shown that the snail hemolymph (i.e., blood) and organs harbor a diverse microbiome. Here we investigate the impact of schistosome infection on snail microbiomes, hypothesizing that invading schistosomes can alter the snail microbiomes in both composition and abundance over the course of infection, as developing schistosome parasites are in close contact with the host tissues.

**Result:** We generated cohorts of uninfected and *S. mansoni* infected snails. We collected snail hemolymph and hepatopancreas (i.e., liver) at 8 timepoints during the pre-patent and patent periods of schistosome infection. We quantified bacterial density using qPCR and profiled the microbiome composition of all samples by sequencing the V4 region of the 16S rRNA. Schistosome infection had surprisingly no effect on bacterial density and limited effect on the microbiome composition, affecting mainly the hemolymph during the pre-patent period (at day 7 and 21). Organ and hemolymph microbiomes were relatively stable overtime for both infected and uninfected snail cohorts. The *sample type* (hemolymph, hepatopancreas) was the major driver of the differences observed in microbiome composition.

**Conclusions:** The limited impact of schistosome infection on the host snail microbiomes might be explained by the long-term interaction of the two partners and the fact that parasite fitness is closely dependent on host fitness. Further investigations into the interactions between snails, their microbiomes, and schistosome parasites are essential for developing strategies to disrupt the parasite lifecycle and, consequently, schistosomiasis transmission.
