## Supplementary material for "Limited Impact of Schistosome Infection on *Biomphalaria glabrata* Snail Microbiomes": SuppTable1

### Sheet: Reads by Groups
	Input Reads		Filtered Reads		Denoised Reads		Non-Chimeric Reads
Sample Type	Mean	Std.Error	Mean	Std.Error	Mean	Std.Error	Mean	Std.Error
Hemolymph	62620.4	2319.32	42575.9	1511.43	41313.7	1487.82	40928.2	1468.01
Hepatopancreas	53183.4	1864.28	36452.1	1227.53	35644.3	1217	34699.4	1153.3
Water	60058	3753.53	40677.8	2422.86	39540.5	2392.84	38878.7	2353.43
Cohort	Mean	Std.Error	Mean	Std.Error	Mean	Std.Error	Mean	Std.Error
Control	58753.3	2019.6	40060.3	1319.82	38948.8	1297.04	38396.7	1276.17
Exposed	57606.8	1965.96	39268	1282.61	38283.2	1266.3	37505.7	1228.18

### Sheet: Reads - Raw Data
Sample ID	Tray	Snail_Number	Day	Tissue	Cohort	Number of input sequences	Number of sequences after filtering	Number of sequences after denoising	Number of non chimeric sequences
CA-0-1-W	CA	0	1	Water	Control	50906	35561	34312	34310
CA-0-14-W	CA	0	14	Water	Control	98568	65314	63782	63204
CA-0-21-W	CA	0	21	Water	Control	30667	21278	20356	20148
CA-0-28-W	CA	0	28	Water	Control	48212	33268	32327	31866
CA-0-35-W	CA	0	35	Water	Control	47232	32825	31694	31649
CA-0-37-W	CA	0	37	Water	Control	46895	32768	31667	31476
CA-0-39-W	CA	0	39	Water	Control	80970	53957	52442	51606
CA-0-7-W	CA	0	7	Water	Control	42764	29741	28868	28595
CA-1-1-Hm	CA	1	1	Hemolymph	Control	48599	33881	32676	32642
CA-1-1-Hp	CA	1	1	Hepatopancreas	Control	44059	30197	29025	27876
CA-1-14-Hm	CA	1	14	Hemolymph	Control	47941	33732	32380	32374
CA-1-14-Hp	CA	1	14	Hepatopancreas	Control	95972	64312	63279	60825
CA-1-21-Hm	CA	1	21	Hemolymph	Control	48475	32152	30912	30839
CA-1-21-Hp	CA	1	21	Hepatopancreas	Control	61235	43012	42416	41365
CA-1-28-Hm	CA	1	28	Hemolymph	Control	43371	30251	28918	28916
CA-1-28-Hp	CA	1	28	Hepatopancreas	Control	62391	44439	43639	42111
CA-1-35-Hm	CA	1	35	Hemolymph	Control	66137	43919	42888	42834
CA-1-35-Hp	CA	1	35	Hepatopancreas	Control	68554	46171	45011	44717
CA-1-37-Hm	CA	1	37	Hemolymph	Control	87893	58325	56401	56382
CA-1-37-Hp	CA	1	37	Hepatopancreas	Control	43777	30657	29944	29442
CA-1-39-Hm	CA	1	39	Hemolymph	Control	60922	40582	39248	39181
CA-1-39-Hp	CA	1	39	Hepatopancreas	Control	85164	57872	56966	53146
CA-1-7-Hm	CA	1	7	Hemolymph	Control	37021	26078	25111	25090
CA-1-7-Hp	CA	1	7	Hepatopancreas	Control	61841	41524	40580	40247
CA-2-1-Hm	CA	2	1	Hemolymph	Control	52164	36267	35217	35212
CA-2-1-Hp	CA	2	1	Hepatopancreas	Control	69782	46912	46020	45121
CA-2-14-Hm	CA	2	14	Hemolymph	Control	46078	32455	31513	31009
CA-2-14-Hp	CA	2	14	Hepatopancreas	Control	13058	8806	8619	8532
CA-2-21-Hm	CA	2	21	Hemolymph	Control	45984	32185	30893	30729
CA-2-21-Hp	CA	2	21	Hepatopancreas	Control	28037	19502	18390	18390
CA-2-28-Hm	CA	2	28	Hemolymph	Control	52271	36590	35319	35316
CA-2-28-Hp	CA	2	28	Hepatopancreas	Control	44215	31218	30482	28197
CA-2-35-Hm	CA	2	35	Hemolymph	Control	48249	33702	32239	32117
CA-2-35-Hp	CA	2	35	Hepatopancreas	Control	42718	30088	29177	29076
CA-2-37-Hm	CA	2	37	Hemolymph	Control	58915	41264	39185	39183
CA-2-37-Hp	CA	2	37	Hepatopancreas	Control	37736	26833	26074	25477
CA-2-39-Hm	CA	2	39	Hemolymph	Control	103565	69310	67576	67383
CA-2-39-Hp	CA	2	39	Hepatopancreas	Control	39020	26607	26191	25846
CA-2-7-Hm	CA	2	7	Hemolymph	Control	92112	61783	60428	60023
CA-2-7-Hp	CA	2	7	Hepatopancreas	Control	54395	36402	35537	35145
CA-3-1-Hm	CA	3	1	Hemolymph	Control	26973	19114	18194	18182
CA-3-1-Hp	CA	3	1	Hepatopancreas	Control	91225	64575	63014	61911
CA-3-14-Hm	CA	3	14	Hemolymph	Control	31440	22051	21529	21054
CA-3-14-Hp	CA	3	14	Hepatopancreas	Control	52357	37100	36597	35728
CA-3-21-Hm	CA	3	21	Hemolymph	Control	88781	59129	57646	57399
CA-3-21-Hp	CA	3	21	Hepatopancreas	Control	63325	44446	43650	42790
CA-3-28-Hm	CA	3	28	Hemolymph	Control	94606	62600	60958	60304
CA-3-28-Hp	CA	3	28	Hepatopancreas	Control	56209	38024	37566	35314
CA-3-35-Hm	CA	3	35	Hemolymph	Control	108344	72385	70256	70206
CA-3-35-Hp	CA	3	35	Hepatopancreas	Control	45504	30734	30205	30030
CA-3-37-Hm	CA	3	37	Hemolymph	Control	45773	32135	31064	31038
CA-3-37-Hp	CA	3	37	Hepatopancreas	Control	22077	15505	15193	14876
CA-3-39-Hm	CA	3	39	Hemolymph	Control	70247	47406	46138	45994
CA-3-39-Hp	CA	3	39	Hepatopancreas	Control	55453	37197	36585	34945
CA-3-7-Hm	CA	3	7	Hemolymph	Control	50501	35370	34298	33736
CA-3-7-Hp	CA	3	7	Hepatopancreas	Control	38635	26619	22337	22337
CA-4-14-Hm	CA	4	14	Hemolymph	Control	71657	48267	47111	46551
CA-4-14-Hp	CA	4	14	Hepatopancreas	Control	41424	29032	28433	27992
CA-4-21-Hm	CA	4	21	Hemolymph	Control	29231	20174	19632	19422
CA-4-21-Hp	CA	4	21	Hepatopancreas	Control	50182	34972	34301	33833
CA-4-7-Hm	CA	4	7	Hemolymph	Control	46789	33109	32324	31168
CA-4-7-Hp	CA	4	7	Hepatopancreas	Control	41559	29567	28736	28528
CB-0-1-W	CB	0	1	Water	Control	94912	62891	61658	60434
CB-0-14-W	CB	0	14	Water	Control	44337	30371	28980	28950
CB-0-21-W	CB	0	21	Water	Control	76817	51924	51018	49675
CB-0-28-W	CB	0	28	Water	Control	51064	35605	34719	34674
CB-0-35-W	CB	0	35	Water	Control	75829	50272	48613	48554
CB-0-37-W	CB	0	37	Water	Control	77849	52022	50648	50545
CB-0-39-W	CB	0	39	Water	Control	91761	61784	60309	58865
CB-0-7-W	CB	0	7	Water	Control	99317	65380	63899	62157
CB-1-1-Hm	CB	1	1	Hemolymph	Control	98237	65911	64452	63776
CB-1-1-Hp	CB	1	1	Hepatopancreas	Control	43618	29759	29350	28729
CB-1-14-Hm	CB	1	14	Hemolymph	Control	112717	76016	74033	73934
CB-1-14-Hp	CB	1	14	Hepatopancreas	Control	59812	40519	39918	38872
CB-1-21-Hm	CB	1	21	Hemolymph	Control	59800	42440	40805	40729
CB-1-21-Hp	CB	1	21	Hepatopancreas	Control	22640	16164	15898	15648
CB-1-28-Hm	CB	1	28	Hemolymph	Control	99604	66855	65329	64358
CB-1-28-Hp	CB	1	28	Hepatopancreas	Control	39754	28325	27644	27381
CB-1-35-Hm	CB	1	35	Hemolymph	Control	90634	60795	58838	58801
CB-1-35-Hp	CB	1	35	Hepatopancreas	Control	76125	51102	49901	46433
CB-1-37-Hm	CB	1	37	Hemolymph	Control	88429	59066	57016	56976
CB-1-37-Hp	CB	1	37	Hepatopancreas	Control	88815	59862	58714	57529
CB-1-39-Hm	CB	1	39	Hemolymph	Control	68114	45904	44690	44627
CB-1-39-Hp	CB	1	39	Hepatopancreas	Control	52745	37427	36197	35819
CB-1-7-Hm	CB	1	7	Hemolymph	Control	76343	50429	48108	47803
CB-1-7-Hp	CB	1	7	Hepatopancreas	Control	64990	43949	43132	42200
CB-2-1-Hm	CB	2	1	Hemolymph	Control	44609	30678	29150	29114
CB-2-1-Hp	CB	2	1	Hepatopancreas	Control	36718	25717	25278	24911
CB-2-14-Hm	CB	2	14	Hemolymph	Control	100432	67793	66696	65110
CB-2-14-Hp	CB	2	14	Hepatopancreas	Control	29674	20938	20526	20244
CB-2-21-Hm	CB	2	21	Hemolymph	Control	54145	37445	35277	35256
CB-2-21-Hp	CB	2	21	Hepatopancreas	Control	43299	30052	29108	28946
CB-2-28-Hm	CB	2	28	Hemolymph	Control	99146	65421	63346	63021
CB-2-28-Hp	CB	2	28	Hepatopancreas	Control	38108	26977	26543	26295
CB-2-35-Hm	CB	2	35	Hemolymph	Control	41121	28802	27809	27807
CB-2-35-Hp	CB	2	35	Hepatopancreas	Control	31131	21910	21030	21030
CB-2-37-Hm	CB	2	37	Hemolymph	Control	38657	26850	25617	25617
CB-2-37-Hp	CB	2	37	Hepatopancreas	Control	40052	28195	27607	27294
CB-2-39-Hm	CB	2	39	Hemolymph	Control	75388	50378	49042	49019
CB-2-39-Hp	CB	2	39	Hepatopancreas	Control	43990	29480	28779	28211
CB-2-7-Hm	CB	2	7	Hemolymph	Control	73696	49265	47781	47743
CB-2-7-Hp	CB	2	7	Hepatopancreas	Control	46383	31706	31072	30621
CB-3-1-Hm	CB	3	1	Hemolymph	Control	46089	32408	31163	30783
CB-3-1-Hp	CB	3	1	Hepatopancreas	Control	51756	34680	34133	33958
CB-3-14-Hm	CB	3	14	Hemolymph	Control	64564	43339	42420	40939
CB-3-14-Hp	CB	3	14	Hepatopancreas	Control	81040	54359	53652	51066
CB-3-21-Hm	CB	3	21	Hemolymph	Control	98015	65976	63827	62946
CB-3-21-Hp	CB	3	21	Hepatopancreas	Control	50405	33702	32871	32704
CB-3-28-Hm	CB	3	28	Hemolymph	Control	15537	11113	10433	10002
CB-3-28-Hp	CB	3	28	Hepatopancreas	Control	60621	41094	40444	39130
CB-3-35-Hm	CB	3	35	Hemolymph	Control	45137	31604	30682	29909
CB-3-35-Hp	CB	3	35	Hepatopancreas	Control	50701	34372	33931	32937
CB-3-37-Hm	CB	3	37	Hemolymph	Control	45698	31491	30126	30064
CB-3-37-Hp	CB	3	37	Hepatopancreas	Control	75284	50559	49643	48367
CB-3-39-Hm	CB	3	39	Hemolymph	Control	40068	27965	25673	25177
CB-3-39-Hp	CB	3	39	Hepatopancreas	Control	46089	32539	31976	31184
CB-3-7-Hm	CB	3	7	Hemolymph	Control	46757	32810	31796	31420
CB-3-7-Hp	CB	3	7	Hepatopancreas	Control	44195	29686	28964	28509
CB-4-14-Hm	CB	4	14	Hemolymph	Control	99879	67609	66113	64797
CB-4-14-Hp	CB	4	14	Hepatopancreas	Control	58218	38970	38076	37482
CB-4-21-Hm	CB	4	21	Hemolymph	Control	51302	34060	32939	32919
CB-4-21-Hp	CB	4	21	Hepatopancreas	Control	47093	33138	32064	31767
CB-4-7-Hm	CB	4	7	Hemolymph	Control	84489	56641	55585	55362
CB-4-7-Hp	CB	4	7	Hepatopancreas	Control	31504	21739	21137	21127
EA-0-1-W	EA	0	1	Water	Exposed	76480	50719	49444	48835
EA-0-14-W	EA	0	14	Water	Exposed	41861	29024	28118	28013
EA-0-21-W	EA	0	21	Water	Exposed	29415	19683	19185	18947
EA-0-28-W	EA	0	28	Water	Exposed	34430	23968	22973	21707
EA-0-35-W	EA	0	35	Water	Exposed	36862	25676	24375	24372
EA-0-37-W	EA	0	37	Water	Exposed	50803	35490	34328	33884
EA-0-39-W	EA	0	39	Water	Exposed	36539	25557	24779	21861
EA-0-7-W	EA	0	7	Water	Exposed	55331	36787	35951	34248
EA-1-1-Hm	EA	1	1	Hemolymph	Exposed	79334	52459	50825	50137
EA-1-1-Hp	EA	1	1	Hepatopancreas	Exposed	38255	26986	26404	26091
EA-1-14-Hm	EA	1	14	Hemolymph	Exposed	94218	63045	61987	61540
EA-1-14-Hp	EA	1	14	Hepatopancreas	Exposed	85513	57394	56535	55135
EA-1-21-Hm	EA	1	21	Hemolymph	Exposed	77890	52624	51633	50583
EA-1-21-Hp	EA	1	21	Hepatopancreas	Exposed	58882	39429	38668	37272
EA-1-28-Hm	EA	1	28	Hemolymph	Exposed	81124	54646	53858	52532
EA-1-28-Hp	EA	1	28	Hepatopancreas	Exposed	38286	25968	25430	23647
EA-1-35-Hm	EA	1	35	Hemolymph	Exposed	53547	37626	36367	35932
EA-1-35-Hp	EA	1	35	Hepatopancreas	Exposed	78633	52464	51768	50837
EA-1-37-Hm	EA	1	37	Hemolymph	Exposed	85325	56642	55155	55134
EA-1-37-Hp	EA	1	37	Hepatopancreas	Exposed	31305	21931	21344	20214
EA-1-39-Hm	EA	1	39	Hemolymph	Exposed	69149	48510	46816	46024
EA-1-39-Hp	EA	1	39	Hepatopancreas	Exposed	44553	31851	30902	30739
EA-1-7-Hm	EA	1	7	Hemolymph	Exposed	62242	41788	40809	39713
EA-1-7-Hp	EA	1	7	Hepatopancreas	Exposed	73507	49395	48626	46039
EA-2-1-Hm	EA	2	1	Hemolymph	Exposed	64145	43189	42367	41492
EA-2-1-Hp	EA	2	1	Hepatopancreas	Exposed	55887	37441	36441	35700
EA-2-14-Hm	EA	2	14	Hemolymph	Exposed	117429	77959	76451	74721
EA-2-14-Hp	EA	2	14	Hepatopancreas	Exposed	48477	34390	33659	32424
EA-2-21-Hm	EA	2	21	Hemolymph	Exposed	39308	27902	26911	26816
EA-2-21-Hp	EA	2	21	Hepatopancreas	Exposed	60597	40921	40109	39768
EA-2-28-Hm	EA	2	28	Hemolymph	Exposed	52184	36225	34790	34252
EA-2-28-Hp	EA	2	28	Hepatopancreas	Exposed	38409	27254	26618	26389
EA-2-35-Hm	EA	2	35	Hemolymph	Exposed	114122	76733	74967	74073
EA-2-35-Hp	EA	2	35	Hepatopancreas	Exposed	33159	23526	23051	22751
EA-2-37-Hm	EA	2	37	Hemolymph	Exposed	62104	41520	40483	40413
EA-2-37-Hp	EA	2	37	Hepatopancreas	Exposed	88642	59120	58157	55076
EA-2-39-Hm	EA	2	39	Hemolymph	Exposed	56654	39538	38685	38184
EA-2-39-Hp	EA	2	39	Hepatopancreas	Exposed	93746	62920	61673	57345
EA-2-7-Hm	EA	2	7	Hemolymph	Exposed	56547	38953	37665	37479
EA-2-7-Hp	EA	2	7	Hepatopancreas	Exposed	38518	26870	25726	25659
EA-3-1-Hm	EA	3	1	Hemolymph	Exposed	60399	40159	38601	38588
EA-3-1-Hp	EA	3	1	Hepatopancreas	Exposed	68913	46102	44846	43645
EA-3-14-Hm	EA	3	14	Hemolymph	Exposed	6731	4736	4167	4167
EA-3-14-Hp	EA	3	14	Hepatopancreas	Exposed	66334	44905	43937	42821
EA-3-21-Hm	EA	3	21	Hemolymph	Exposed	43095	30248	29429	29364
EA-3-21-Hp	EA	3	21	Hepatopancreas	Exposed	40015	27839	26861	26196
EA-3-28-Hm	EA	3	28	Hemolymph	Exposed	37688	26256	25186	25170
EA-3-28-Hp	EA	3	28	Hepatopancreas	Exposed	37546	26511	25974	25191
EA-3-35-Hm	EA	3	35	Hemolymph	Exposed	47379	33193	31755	31745
EA-3-35-Hp	EA	3	35	Hepatopancreas	Exposed	83955	57109	55884	54417
EA-3-37-Hm	EA	3	37	Hemolymph	Exposed	90767	60829	59282	59282
EA-3-37-Hp	EA	3	37	Hepatopancreas	Exposed	113537	76082	75028	72718
EA-3-39-Hm	EA	3	39	Hemolymph	Exposed	47584	32968	31972	31723
EA-3-39-Hp	EA	3	39	Hepatopancreas	Exposed	52825	37244	36372	36197
EA-3-7-Hm	EA	3	7	Hemolymph	Exposed	88852	59246	57876	56343
EA-3-7-Hp	EA	3	7	Hepatopancreas	Exposed	38272	27028	26292	26212
EA-4-14-Hm	EA	4	14	Hemolymph	Exposed	99280	66591	65490	64187
EA-4-14-Hp	EA	4	14	Hepatopancreas	Exposed	52004	36567	35611	35187
EA-4-21-Hm	EA	4	21	Hemolymph	Exposed	61763	43618	42594	41693
EA-4-21-Hp	EA	4	21	Hepatopancreas	Exposed	48998	33349	32857	30898
EA-4-7-Hm	EA	4	7	Hemolymph	Exposed	35125	24418	23433	23433
EA-4-7-Hp	EA	4	7	Hepatopancreas	Exposed	39984	28208	27603	26380
EB-0-1-W	EB	0	1	Water	Exposed	55098	37952	36741	35702
EB-0-14-W	EB	0	14	Water	Exposed	45751	31853	30769	30610
EB-0-21-W	EB	0	21	Water	Exposed	62056	43486	42101	42101
EB-0-28-W	EB	0	28	Water	Exposed	53818	35994	35078	34441
EB-0-35-W	EB	0	35	Water	Exposed	74229	49696	48536	48194
EB-0-37-W	EB	0	37	Water	Exposed	74089	49544	48383	47897
EB-0-39-W	EB	0	39	Water	Exposed	44127	29317	28381	28020
EB-0-7-W	EB	0	7	Water	Exposed	92866	61984	60863	58579
EB-1-1-Hm	EB	1	1	Hemolymph	Exposed	44984	31802	30652	30642
EB-1-1-Hp	EB	1	1	Hepatopancreas	Exposed	45378	31908	31105	29665
EB-1-14-Hm	EB	1	14	Hemolymph	Exposed	54675	36823	35908	35411
EB-1-14-Hp	EB	1	14	Hepatopancreas	Exposed	49412	34822	33944	33587
EB-1-21-Hm	EB	1	21	Hemolymph	Exposed	51729	36061	35053	34570
EB-1-21-Hp	EB	1	21	Hepatopancreas	Exposed	59701	40238	39347	39273
EB-1-28-Hm	EB	1	28	Hemolymph	Exposed	27437	19387	18619	18513
EB-1-28-Hp	EB	1	28	Hepatopancreas	Exposed	31773	22206	21530	21284
EB-1-35-Hm	EB	1	35	Hemolymph	Exposed	32503	22783	21949	21949
EB-1-35-Hp	EB	1	35	Hepatopancreas	Exposed	68247	46019	45151	44103
EB-1-37-Hm	EB	1	37	Hemolymph	Exposed	111027	74585	72727	72145
EB-1-37-Hp	EB	1	37	Hepatopancreas	Exposed	25093	17695	17130	17130
EB-1-39-Hm	EB	1	39	Hemolymph	Exposed	27146	18322	17718	17718
EB-1-39-Hp	EB	1	39	Hepatopancreas	Exposed	37682	25100	24399	23933
EB-1-7-Hm	EB	1	7	Hemolymph	Exposed	34071	23964	23134	23134
EB-1-7-Hp	EB	1	7	Hepatopancreas	Exposed	41753	28013	27100	26979
EB-2-1-Hm	EB	2	1	Hemolymph	Exposed	46601	32278	30891	30511
EB-2-1-Hp	EB	2	1	Hepatopancreas	Exposed	74748	50221	49266	48095
EB-2-14-Hm	EB	2	14	Hemolymph	Exposed	74527	49415	47954	47816
EB-2-14-Hp	EB	2	14	Hepatopancreas	Exposed	92988	62422	61459	57737
EB-2-21-Hm	EB	2	21	Hemolymph	Exposed	44558	31093	30385	29825
EB-2-21-Hp	EB	2	21	Hepatopancreas	Exposed	34996	24778	24193	24178
EB-2-28-Hm	EB	2	28	Hemolymph	Exposed	51041	33999	32951	32951
EB-2-28-Hp	EB	2	28	Hepatopancreas	Exposed	35530	25410	24481	24368
EB-2-35-Hm	EB	2	35	Hemolymph	Exposed	98122	65548	63287	61495
EB-2-35-Hp	EB	2	35	Hepatopancreas	Exposed	43872	31077	30284	30199
EB-2-37-Hm	EB	2	37	Hemolymph	Exposed	32125	22541	21789	21779
EB-2-37-Hp	EB	2	37	Hepatopancreas	Exposed	73756	49261	48514	46668
EB-2-39-Hm	EB	2	39	Hemolymph	Exposed	38507	26129	25734	25059
EB-2-39-Hp	EB	2	39	Hepatopancreas	Exposed	44153	30820	29981	27817
EB-2-7-Hm	EB	2	7	Hemolymph	Exposed	78835	52524	51147	50478
EB-2-7-Hp	EB	2	7	Hepatopancreas	Exposed	76574	51306	50636	47337
EB-3-1-Hm	EB	3	1	Hemolymph	Exposed	72940	48619	47617	47527
EB-3-1-Hp	EB	3	1	Hepatopancreas	Exposed	50034	34961	34187	33115
EB-3-14-Hm	EB	3	14	Hemolymph	Exposed	42834	30015	28790	28786
EB-3-14-Hp	EB	3	14	Hepatopancreas	Exposed	95264	63936	62926	60240
EB-3-21-Hm	EB	3	21	Hemolymph	Exposed	78513	52639	51205	50214
EB-3-21-Hp	EB	3	21	Hepatopancreas	Exposed	63022	44031	42881	42366
EB-3-28-Hm	EB	3	28	Hemolymph	Exposed	76197	51315	50319	49529
EB-3-28-Hp	EB	3	28	Hepatopancreas	Exposed	66871	44760	44397	43259
EB-3-35-Hm	EB	3	35	Hemolymph	Exposed	50929	35907	34259	34259
EB-3-35-Hp	EB	3	35	Hepatopancreas	Exposed	29951	21572	21129	20949
EB-3-37-Hm	EB	3	37	Hemolymph	Exposed	49566	35086	33841	33759
EB-3-37-Hp	EB	3	37	Hepatopancreas	Exposed	29675	20987	20034	20034
EB-3-39-Hm	EB	3	39	Hemolymph	Exposed	68436	45908	44887	44471
EB-3-39-Hp	EB	3	39	Hepatopancreas	Exposed	53845	36422	35230	33982
EB-3-7-Hm	EB	3	7	Hemolymph	Exposed	67432	44769	43810	43512
EB-3-7-Hp	EB	3	7	Hepatopancreas	Exposed	32644	22853	22398	22045
EB-4-14-Hm	EB	4	14	Hemolymph	Exposed	57183	40313	39452	38536
EB-4-14-Hp	EB	4	14	Hepatopancreas	Exposed	61697	43342	42518	41117
EB-4-21-Hm	EB	4	21	Hemolymph	Exposed	66713	45174	44312	43570
EB-4-21-Hp	EB	4	21	Hepatopancreas	Exposed	32840	22089	21756	21728
EB-4-7-Hm	EB	4	7	Hemolymph	Exposed	37738	26293	25132	25077
EB-4-7-Hp	EB	4	7	Hepatopancreas	Exposed	78889	52532	51679	49208
