## Supplementary material for "Limited Impact of Schistosome Infection on *Biomphalaria glabrata* Snail Microbiomes": SuppTable2

### Sheet: Observed ASVs
	Day	Hemolymph	Hepatopancreas	Water
Control Snails	0	241 ± 24.715	146.5 ± 25.262	136.5 ± 3.5
	7	256.125 ± 22.648	147 ± 13.490	218 ± 33
	14	231 ± 33.298	108.5 ± 11.164	253 ± 42
	21	262.875 ± 21.196	122.75 ± 28.679	139 ± 12
	28	266 ± 37.193	120.333 ± 14.881	202.5 ± 22.5
	35	299.333 ±45.457	178.333 ± 17.267	397.5 ± 77.5
	37	317.333 ± 14.901	137.5 ± 26.786	420 ± 69
	39	354.333 ± 24.289	133.166 ± 2.166	275.5 ± 10.5
Exposed Snails	0	247.5 ± 20.384	140.333 ± 13.819	138 ± 9
	7	230.250 ± 5.390	154.125 ± 14.952	171.5 ± 26.5
	14	247.625 ± 30.291	125 ± 16.411	207 ± 13
	21	180.375 ± 12.375	149.750 ± 21.618	167.5 ± 75.5
	28	220.166 ± 20.708	94.833 ± 12.408	142 ± 3
	35	278.333 ± 36.447	183.833 ±24.297	385 ± 96
	37	383.666 ± 48.046	191 ± 27.829	335.5 ± 41.5
	39	238 ± 58.9664	164.166 ± 34.749	146 ± 41

### Sheet: Simpson Evenness
	Day	Hemolymph	Hepatopancreas	Water
Control Snails	0	0.094 ± 0.011	0.05 ± 0.004	0.165 ± 0.029
	7	0.067 ± 0.009	0.057 ± 0.013	0.034 ± 0.001
	14	0.067 ± 0.015	0.066 ± 0.013	0.104 ± 0.027
	21	0.075 ± 0.014	0.058 ± 0.009	0.066 ± 0.018
	28	0.106 ± 0.025	0.044 ± 0.004	0.081 ± 0.023
	35	0.083 ± 0.02	0.048 ± 0.009	0.111 ± 0.004
	37	0.111 ± 0.024	0.039 ± 0.003	0.062 ± 0.001
	39	0.105 ± 0.011	0.046 ± 0.001	0.035 ± 0.0007
Exposed Snails	0	0.078 ± 0.011	0.048 ± 0.006	0.111 ± 0.009
	7	0.079 ± 0.01	0.053 ± 0.007	0.039 ± 0.002
	14	0.084 ± 0.025	0.057 ± 0.004	0.05 ± 0.003
	21	0.043 ± 0.014	0.065 ± 0.005	0.067 ± 0.002
	28	0.064 ± 0.022	0.065 ± 0.004	0.058 ± 0.009
	35	0.089 ± 0.024	0.04 ± 0.004	0.067 ± 0.003
	37	0.092 ± 0.018	0.064 ± 0.015	0.029 ± 0.002
	39	0.062 ± 0.011	0.095 ± 0.019	0.06 ± 0.019

### Sheet: Phylogenetic Diversity
	Day	Hemolymph	Hepatopancreas	Water
Control Snails	0	27.807 ± 2.623	15.971 ± 2.842	17.564 ± 0.871
	7	29.208 ± 2.426	17.493 ± 1.252	27.653 ± 3.235
	14	28.203 ± 3.840	13.687 ± 1.353	32387 ± 4.202
	21	32.986 ± 1.932	15.328 ± 2.741	18.413 ± 2.428
	28	31.879 ± 4.231	15.096 ± 1.823	24.823 ± 2.344
	35	35.346 ± 4.401	19.661 ± 1.95	42.096 ± 8.057
	37	36.642 ± 1.873	16.728 ± 2.636	44.375 ± 6.056
	39	39.225 ± 2.726	15.278 ± 0.623	32.231 ± 0.36
Exposed Snails	0	27.272 ± 2.101	16.082 ± 1.347	18.409 ± 0.519
	7	28.754 ± 0.708	17.590 ± 1.516	21.755 ± 2.309
	14	30.613 ± 2.953	14.323 ± 1.892	27.708 ± 2.087
	21	23.122 ± 1.426	18.348 ± 2.041	19.346 ± 7.786
	28	26.578 ± 1.950	13.042 ± 1.231	17.236 ± 1.390
	35	32.086 ± 4.078	20.364 ± 2.282	39.889 ± 7.098
	37	41.015 ± 4.067	22.001 ± 2.413	37.322 ± 6.580
	39	29.121 ± 6.476	17.505 ± 2.583	20.172 ± 5.895
