## Supplementary material for "Limited Impact of Schistosome Infection on *Biomphalaria glabrata* Snail Microbiomes": SuppTable3

### Sheet: Observed ASVs
	Observed ASVs ~ Cohort						Observed ASVs ~ Tissue
	Wilcox Test
	Hemolymph						Control Cohort					Exposed Cohort
Day	W	P					Kruskal-Wallis			Dunn's		Kruskal-Wallis			Dunn's
0	15	0.688			Day		chi-squared	df	p-value	Z	P.adj	chi-squared	df	p-value	Z	P.adj
7	41	0.372			0	Hm - Hp	6.70476	2	0.035	2.34622	0.05689	8.89574	2	0.0117	2.69422	0.02117
14	31	0.958				Hm - W				1.85421	0.19113				2.14934	0.09482
21	55	0.018				Hp - W				0.19518	1				0.24424	1
28	26	0.23			7	Hm - Hp	9.44298	2	0.0089	3.0439	0.00701	11.4383	2	0.00328	3.25632	0.00339
35	20	0.81				Hm - W				0.56273	1				1.8965	0.17368
37	9	0.173				Hp - W				-1.3624	0.51921				-0.16298	1
39	27	0.173			14	Hm - Hp	8.23246	2	0.01631	2.57561	0.03002	9.64153	2	0.00806	3.09233	0.00596
						Hm - W				-0.38503	1				0.71119	1
	Hepatopancreas					Hp - W				-2.01399	0.13203				-1.24458	0.63986
Day	W	P			21	Hm - Hp	9.44298	2	0.0089	3.0439	0.00701	1.61842	2	0.44521	1.26439	0.61827
0	18	1				Hm - W				1.3624	0.51921				0.26656	1
7	30	0.875				Hp - W				-0.56273	1				-0.53311	1
14	25.5	0.528			28	Hm - Hp	7.29222	2	0.02609	2.69422	0.02117	10.2095	2	0.00607	3.1743	0.00451
21	22.5	0.344				Hm - W				0.78158	1				1.46385	0.4297
28	28	0.128				Hp - W				-1.12352	0.78365				-0.78072	1
35	16	0.81			35	Hm - Hp	7.61905	2	0.02216	2.0702	0.1153	5.67619	2	0.05854	1.72516	0.25349
37	10	0.23				Hm - W				-0.9759	0.98734				-0.92711	1
39	12	0.378				Hp - W				-2.43975	0.04409				-2.14698	0.09538
					37	Hm - Hp	10.5524	2	0.00511	2.55324	0.03202	7.40952	2	0.02461	2.62225	0.02621
	Water					Hm - W				-0.9759	0.98734				0.24398	1
Day	W	P				Hp - W				-2.78132	0.01624				-1.61024	0.32204
0	2	1			39	Hm - Hp	10.232	2	0.006	3.1778	0.00445	1.67619	2	0.43253	1.17311	0.72225
7	3	0.699				Hm - W				0.78158	1				0.92711	1
14	3	0.699				Hp - W				-1.46546	0.42839				0.09759	1
21	2	1
28	4	0.245					Hm: Hemolymph
35	2	1					Hp: Hepatopancreas
37	3	0.699					W: Water
39	4	0.245

### Sheet: Simpson Evenness
	Simpson Evenness ~ Cohort						Simpson Evenness ~ Tissue
	Wilcox Test
	Hemolymph						Control Cohort					Exposed Cohort
Day	W	P					Kruskal-Wallis			Dunn's		Kruskal-Wallis			Dunn's
0	24	0.378			Day		chi-squared	df	p-value	Z	P.adj	chi-squared	df	p-value	Z	P.adj
7	23	0.372			0	Hm - Hp	10.3048	2	0.00579	2.34622	0.05689	6.55238	2	0.03777	1.58715	0.33744
14	32	1				Hm - W				-1.21988	0.66754				-1.31747	0.56305
21	49	0.083				Hp - W				-2.87891	0.01197				-2.43975	0.04409
28	25	0.298			7	Hm - Hp	1.75877	2	0.41504	0.88976	1	5.14035	2	0.07652	1.77951	0.22547
35	19	0.936				Hm - W				1.21432	0.67388				1.89552	0.17407
37	21	0.689				Hp - W				0.65158	1				0.77005	1
39	33	0.02			14	Hm - Hp	2.40351	2	0.30067	-0.65561	1	0.19737	2	0.90603	-0.14049	1
						Hm - W				-1.54011	0.3706				0.35541	1
	Hepatopancreas					Hp - W				-1.12546	0.78118				0.44426	1
Day	W	P			21	Hm - Hp	0.95614	2	0.61998	0.93659	1	3.55263	2	0.16926	-1.68585	0.27547
0	20	0.81				Hm - W				0.02962	1				-1.33278	0.54781
7	30	0.875				Hp - W				-0.56273	1				-0.26656	1
14	32	1			28	Hm - Hp	5.40952	2	0.06689	2.1392	0.09726	1.21905	2	0.54361	-1.1041	0.80864
21	19	0.189				Hm - W				-0.09759	1				-0.39036	1
28	2	0.013				Hp - W				-1.61024	0.32204				0.39036	1
35	20	0.81			35	Hm - Hp	3.67619	2	0.15912	1.24212	0.64258	4.81905	2	0.08986	2.0702	0.1153
37	9	0.173				Hm - W				-0.92711	1				0.0488	1
39	0	0.005				Hp - W				-1.80542	0.21303				-1.41506	0.47116
					37	Hm - Hp	9.10476	2	0.01054	2.96728	0.00901	4.8381	2	0.08901	0.89709	1
	Water					Hm - W				0.53675	1				2.19578	0.08432
Day	W	P				Hp - W				-1.56144	0.35526				1.56144	0.35526
0	4	0.245			39	Hm - Hp	10.9714	2	0.00415	2.48424	0.03895	2.81905	2	0.24426	-1.58715	0.33744
7	0	0.245				Hm - W				2.9277	0.01024				-0.0488	1
14	4	0.245				Hp - W				1.17108	0.7247				1.07349	0.84915
21	2	1
28	3	0.698					Hm: Hemolymph
35	4	0.245					Hp: Hepatopancreas
37	4	0.245					W: Water
39	0	0.245

### Sheet: Phylogenetic Diversity
	Phylogenetic Diversity ~ Cohort						Phylogenetic Diversity ~ Tissue
	Wilcox Test
	Hemolymph						Control Cohort					Exposed Cohort
Day	W	P					Kruskal-Wallis			Dunn's		Kruskal-Wallis			Dunn's
0	19	0.936			Day		chi-squared	df	p-value	Z	P.adj	chi-squared	df	p-value	Z	P.adj
7	37	0.637			0	Hm - Hp	6.70476	2	0.035	2.48424	0.03895	9.94286	2	0.00693	3.1053	0.0057
14	30	0.874				Hm - W				1.56144	0.35526				1.61024	0.32204
21	57	0.01				Hp - W				-0.19518	1				-0.58554	1
28	28	0.128			7	Hm - Hp	9.69298	2	0.00786	2.99707	0.00818	12.9825	2	0.00152	3.55903	0.00112
35	19	0.936				Hm - W				0.14809	1				1.65858	0.2916
37	13	0.471				Hp - W				-1.74743	0.24169				-0.59235	1
39	26	0.23			14	Hm - Hp	8.36842	2	0.01523	2.52878	0.03434	11.0614	2	0.00396	3.27805	0.00314
						Hm - W				-0.53311	1				0.5035	1
	Hepatopancreas					Hp - W				-2.13246	0.09891				-1.56972	0.34944
Day	W	P			21	Hm - Hp	11.6842	2	0.0029	3.37171	0.00224	3.02193	2	0.2207	1.73268	0.24946
0	16	0.81				Hm - W				1.59934	0.32923				0.6812	1
7	33	0.958				Hp - W				-0.53311	1				-0.41464	1
14	30	0.875			28	Hm - Hp	5.86667	2	0.05322	2.41523	0.04718	10.5524	2	0.00511	3.24331	0.00354
21	21	0.27				Hm - W				0.68313	1				1.31747	0.56305
28	21	0.689				Hp - W				-1.0247	0.91652				-0.9759	0.98734
35	19	0.936			35	Hm - Hp	8.20952	2	0.01649	2.20821	0.08169	5.86667	2	0.05322	1.93218	0.16001
37	10	0.23				Hm - W				-0.92711	1				-0.68313	1
39	10	0.23				Hp - W				-2.48855	0.03848				-2.04939	0.12127
					37	Hm - Hp	10.5524	2	0.00511	2.55324	0.03202	8.07619	2	0.01763	2.69126	0.02136
	Water					Hm - W				-0.9759	0.98734				0.09759	1
Day	W	P				Hp - W				-2.78132	0.01624				-1.80542	0.21303
0	1	0.699			39	Hm - Hp	10.2095	2	0.00607	3.1743	0.00451	2.0381	2	0.36094	1.38013	0.50264
7	4	0.245				Hm - W				0.78072	1				0.82952	1
14	3	0.699				Hp - W				-1.46385	0.4297				-0.14639	1
21	2	1
28	4	0.245					Hm: Hemolymph
35	3	0.699					Hp: Hepatopancreas
37	3	0.699					W: Water
39	4	0.245
